# Distinct interferon response patterns link to increased transposable element expression in leukocytes of systemic lupus erythematosus patients

**DOI:** 10.1101/2025.05.30.657099

**Authors:** Leo J. Arteaga-Vazquez, Hugo Sepulveda, Bruno Villalobos Reveles, Kazumasa Suzuki, Kenneth C. Kalunian, Ferhat Ay, Mark R. Boothby, Anjana Rao

## Abstract

**Background:** Systemic lupus erythematosus (SLE) is a spontaneous systemic auto-immune condition for which the inciting factors and genetic basis are generally unknown. Although heterogeneous in its manifestations and severity, SLE involves chronic inflammation along with sustained autoantibody production. The root causes and pathophysiology of the inflammation and breaches of tolerance are incompletely understood, but neutrophils are thought to be important elements of the pathophysiology. Type I interferons (IFN) in the bloodstream and an IFN-stimulated gene (ISG) signature in circulating leukocytes, including neutrophils, are common features in many patients. Earlier work has provided evidence of increased levels of transcripts derived from transposable elements (TEs) in peripheral blood cells of SLE patients. Using six leukocyte types, including neutrophils, we tested the correlation of TE expression with disease severity and explored the relationships between increased ISG and TE expression with attention to the genomic locations of the expressed TEs.

**Results:** We reanalysed previously published data from neutrophils and other leukocytes of SLE patients sub-divided into ISG-high (termed IFNpos, n=12) and ISG-low (termed IFNneg, n=11) patients in the original study, examining RNA-seq data from B and T lymphocytes, conventional and plasmacytoid dendritic cells (DC), monocytes and PMN of IFNpos and IFNneg SLE patients compared to healthy controls. SLE patients pre-stratified as IFNneg showed no significant increase in TE expression. All IFNpos cell types had similar amounts of total TE-encoded RNA, but among the 6 cell types, PMN had the highest number of differentially expressed TEs and ISGs in IFNpos SLE patients compared to healthy controls. There was a strong correlation between expression of several specific TE families and disease activity assessed at the time of the visit. Most upregulated TEs (∼80%) were present in introns of upregulated genes, and ∼67% of these were ISGs. By mapping expressed TEs in ISGs, we found that high intronic TE expression correlated strongly with increased ISG expression as well as with splicing alterations in annotated exons flanking expressed TEs. Consistent with autonomous TE expression, upregulated TEs were also observed at intergenic sites distant from annotated genes, perhaps due to weakening of heterochromatin integrity.

**Conclusions:** Our findings show a strong association and suggest mechanistic relationships between increased TE expression and IFN responses in multiple types of leukocytes centrally involved in SLE pathogenesis. Although limited by short-read RNA-seq technology, our analyses support selective upregulation of some TEs independent from the regulation of conventional genes, concurrent with many intron-localized TEs whose expression tracks with ISGs. The data emphasize the need for long-reads sequencing to understand the causes and consequences of high TE expression in SLE and other autoimmune/inflammatory disorders. Important questions include whether TE expression in introns of ISGs and other genes is independently regulated or reflects exonization or partial intron retention, and how frequently it correlates with splicing variations in adjacent exons.
