## Supplemental Table 1 for "Distinct interferon response patterns link to increased transposable element expression in leukocytes of systemic lupus erythematosus patients"

### Sheet: ISG_list
ABCB1
ABCE1
ABLIM3
ABTB2
ACADL
ACER3
ACSL1
ACTR6
ADAMDEC1
ADAMTS6
ADAR
ADM
ADORA3
AFF1
AGRN
AHNAK2
AHR
AIDA
AIM2
AKT3
ALDH1A1
ALDH1B1
ALPK1
ALS2
ALYREF
AMIGO2
AMIGO3
AMPH
ANGPT1
ANGPTL1
ANKFY1
ANKRD22
ANKRD49
ANXA1
ANXA2R
ANXA7
AOAH
AP1S3
AP3B1
AP3M2
APAF1
APOBEC1
APOBEC3A
APOBEC3H
APOL1
APOL2
APOL3
APOL4
APOOL
AQP9
ARF4
ARG2
ARHGAP11A
ARHGAP11B
ARHGAP12
ARHGAP39
ARHGEF12
ARHGEF3
ARHGEF37
ARID5A
ARID5B
ARL4A
ARL5A
ARL6IP1
ARMCX3
ARMCX6
ARNTL
ASAH2
ASB13
ASCC3
ASPH
ASS1
ATF3
ATG13
ATL3
ATM
ATOH1
ATP10A
ATP10D
ATP11A
ATP11B
ATP1B3
ATP6V0A2
ATP6V1D
ATP8A1
ATP8B4
ATXN7L1
AZI2
B2M
B3GNT2
B4GALT4
B4GALT5
BAG1
BATF2
BAZ1A
BBX
BCL2L14
BCL3
BCO2
BCS1L
BEND6
BLVRA
BST2
BTN3A3
BUB1
C10orf10
C11orf68
C14orf93
C15orf48
C19orf12
C1QC
C1S
C21orf91
C22orf28
C4orf32
C4orf33
C5orf27
C9orf91
CA13
CA2
CACNB2
CACYBP
CAPN5
CAPZA2
CARD16
CASP1
CASP2
CASP3
CASP7
CASP8
CCDC109B
CCDC25
CCDC6
CCDC86
CCDC92
CCL18
CCL19
CCL2
CCL3
CCL3L3
CCL4
CCL4L2
CCL5
CCL8
CCNA1
CCND2
CCND3
CCNE1
CCNJ
CCNL1
CCNYL1B
CCR1
CCR5
CCRL2
CCT3
CD163
CD164
CD200R1
CD200R1L
CD209
CD274
CD2AP
CD38
CD40
CD46
CD47
CD69
CD74
CD80
CD86
CD9
CDC14A
CDC42BPG
CDCA7L
CDK17
CDKL3
CDKL5
CDKN1A
CDS1
CEBPD
CELF2
CENPE
CENPJ
CENPL
CEP350
CEPT1
CES1
CFB
CFLAR
CFP
CHD7
CHIC1
CHMP4B
CHMP5
CHORDC1
CHPT1
CISH
CITED2
CLDND1
CLEC2B
CLEC2D
CLEC4A
CLEC4C
CLEC4D
CLEC4E
CLIC4
CLNK
CMAHP
CMC1
CMKLR1
CMPK2
CNOT6L
CNP
COMMD3
COPS4
COQ2
COX15
COX18
CPNE3
CPT1A
CREB3L3
CREB5
CRP
CRY1
CSF1
CSPP1
CSRNP1
CSRP1
CTCFL
CTRL
CTSS
CUL2
CUTC
CWF19L2
CX3CL1
CXCL10
CXCL11
CXCL9
CYBB
CYCS
CYP1B1
CYTH1
DAPP1
DAXX
DCBLD1
DCK
DCLRE1C
DCP1A
DCP2
DCUN1D1
DDIT4
DDX24
DDX3X
DDX58
DDX60
DEK
DENND1B
DHRS9
DHX58
DLL1
DNAJA1
DNAJA2
DNAJC13
DNAJC15
DPP4
DPY19L1
DSE
DSTYK
DTX3L
DTX4
DUSP5
DZIP1
EAF2
EED
EGR2
EHD3
EHD4
EIF2AK2
EIF3L
ELF1
ELL3
ELMOD2
ENDOD1
ENPP1
ENPP4
ENPP5
EOMES
EPSTI1
ERAP1
ERLIN1
ESF1
ETNK1
ETS2
ETV6
ETV7
EVI2A
EXT1
EYA1
F3
FAAH
FABP7
FAM111A
FAM134B
FAM46A
FAM53C
FAM72A
FAM72B
FAM72C
FAM72D
FAP
FBXO33
FBXO39
FCGR1A
FCGR2A
FCGR2B
FCGR2C
FCGR3A
FCGR3B
FCHSD2
FFAR2
FGL2
FKBP5
FLNB
FMNL2
FMR1
FN1
FNBP1L
FNBP4
FNDC3A
FNDC3B
FNDC4
FPR3
FRMD4A
FTSJD2
FUT4
FXR1
FYCO1
FZD5
G3BP2
G6PC
GADD45B
GADD45G
GAK
GALNT2
GALNT3
GAPVD1
GBA
GBP1
GBP2
GBP3
GBP4
GBP5
GBP6
GCA
GCH1
GCNT2
GDF11
GEM
GHITM
GJA4
GK
GLA
GLIPR2
GLRX
GNB4
GNG12
GOT1
GPR141
GPR157
GPR171
GPR33
GPR65
GPSM2
GPX2
GRN
GSDMD
GYG1
GYPC
GZMA
GZMB
HAP1
HAT1
HCK
HDC
HEG1
HELLS
HELZ2
HERC1
HERC3
HERC6
HES4
HESX1
HK2
HK3
HLA-A
HLA-B
HLA-C
HLA-E
HLA-F
HLA-G
HMGN3
HMGN5
HMOX2
HOMER1
HSH2D
HSP90AA1
HSPA1A
HSPA1B
HSPA5
HSPD1
HSPH1
ICOS
ID2
IDO1
IFI16
IFI27
IFI30
IFI35
IFI44
IFI44L
IFI6
IFIH1
IFIT1
IFIT1B
IFIT2
IFIT3
IFIT5
IFITM1
IFITM2
IFITM3
IFNG
IFNGR1
IFNLR1
IFT80
IGFBP2
IKZF2
IL10RA
IL12RB1
IL15
IL15RA
IL17RB
IL18
IL18BP
IL18R1
IL1R1
IL1R2
IL1RAP
IL1RN
IL23R
IL27
IL6
IL6ST
ILDR1
IMPA2
INPP1
INSL6
IRF1
IRF2
IRF5
IRF7
IRF8
IRF9
IRG1
IRGM
ISG15
ISG20
ISG20L1
ISOC1
ISY1
ITGB1BP2
ITPR1
JAK2
JUN
JUNB
KAT2B
KIAA0040
KIAA0232
KIF11
KIF9
KLF6
KLRC1
KLRK1
KMO
L3MBTL3
LAMP2
LAMP3
LAP3
LAPTM4A
LARP1
LARP1B
LEPR
LGALS13
LGALS14
LGALS16
LGALS3
LGALS3BP
LGALS8
LGMN
LIPA
LITAF
LMO2
LPAR6
LPCAT1
LPXN
LRCH1
LRG1
LRP8
LRRK2
LUZP1
LY6E
LY6S
LYSMD2
MAB21L2
MACROD2
MAF
MAFB
MAFF
MAFK
MAN1A2
MAN2A1
MAP2K1
MAP2K4
MAP3K14
MAP3K5
MAP3K8
MARCKS
MASTL
MAX
MB21D1
MBNL2
MCL1
MCOLN2
MCOLN3
MCTP2
MED12L
MED4
MEFV
MGAM
MGAT1
MGAT4A
MGAT5
MGST2
MICB
MID1
MIER3
MINPP1
MIR155
MIR15A
MIR342
MIR505
MITD1
MKI67
MKX
MLKL
MLLT3
MMP13
MMP25
MNDA
MORC3
MOSPD2
MOV10
MPEG1
MPHOSPH10
MPI
MPP1
MPPE1
MRPL30
MS4A4A
MS4A4E
MS4A6A
MS4A6E
MSH3
MSR1
MT1F
MT1G
MT1H
MT1M
MT1X
MTAP
MTHFD2L
MTHFR
MTM1
MUC1
MVB12B
MX1
MXD1
MXRA8
MYB
MYC
MYCBP2
MYD88
MYOF
N4BP1
NAA20
NAA25
NAMPT
NAPA
NCEH1
NCF1
NCOA3
NCOA7
NDC80
NDRG1
NEK2
NET1
NEURL3
NFIL3
NFXL1
NIPA2
NIT2
NLRC5
NMI
NMRAL1
NOC4L
NOD1
NOD2
NONO
NOTCH1
NOX1
NPAS2
NPC2
NQO2
NR3C1
NR4A2
NR4A3
NRN1
NRP1
NSG2
NSMAF
NT5C3
NT5C3A
NT5E
NUP153
NUS1
OAS1
OAS2
OAS3
OASL
ODC1
OGFR
OGFRL1
OPTN
OSBPL8
P2RY12
P2RY13
P2RY14
P2RY6
P4HA1
PADI2
PARP10
PARP11
PARP12
PARP14
PARP9
PBX1
PCGF5
PCMT1
PDCD1
PDCD10
PDE3B
PDE5A
PDE7A
PDE7B
PDGFRL
PDK1
PDK3
PELI1
PFKFB3
PFKP
PGAP2
PGD
PHF11
PHF15
PHF6
PHIP
PHLPP1
PHYH
PI4K2A
PI4K2B
PIGF
PIK3AP1
PIM1
PIM2
PIM3
PKIB
PLA2G4A
PLAC8
PLCG2
PLEK
PLEKHA1
PLEKHF2
PLIN2
PLSCR1
PMAIP1
PMEPA1
PML
PMM2
PNP
PNPT1
PNRC1
POLI
POLR3E
PPA1
PPFIBP1
PPIP5K2
PPM1K
PPP1R15B
PPP1R2
PPP1R2B
PRDM1
PRKCQ
PRKD2
PRKD3
PRKX
PRPF38A
PRR5L
PRRG4
PSMA3
PSMA5
PSMB10
PSMB4
PSMB8
PSMB9
PSME2
PSTPIP1
PTGS2
PTMA
PTTG1
PTTG2
PUS1
PXK
PYHIN1
QPCT
RAB19
RAB3IP
RABEPK
RANBP2
RAP2C
RAPGEF6
RARRES3
RASA4
RASA4B
RASGEF1B
RASGRP3
RASSF4
RBBP8
RBCK1
RBL1
RBM25
RBM43
RCN2
RFC2
RFC3
RFX3
RGL1
RGS1
RGS18
RHOH
RIF1
RILPL1
RIOK1
RIPK1
RIPK2
RNASE4
RNASEL
RNF114
RNF139
RNF19B
RNF213
RNF24
RNF31
RNF34
RNPEP
RNU12
ROCK1
RPL22
RPS28
RSAD2
RTP4
RUNDC3B
S100A8
SAA1
SAMD4A
SAMD9L
SAMHD1
SAP30
SARNP
SASS6
SCAMP1
SCARB2
SCML4
SCO1
SCO2
SCT
SCYL2
SDC3
SEC24D
SECTM1
SELL
SEMA4F
SERPINA3
SERPINB9
SERPINE1
SERPING1
SERPINI1
SETDB2
SFMBT1
SFXN2
SGCB
SGK3
SH2D1B
SH3BP2
SIDT1
SIGLEC1
SIPA1L1
SIRPA
SKIL
SLAIN1
SLAMF7
SLC15A3
SLC16A1
SLC1A1
SLC25A12
SLC25A22
SLC25A28
SLC25A30
SLC28A2
SLC2A1
SLC2A6
SLC31A1
SLC35F5
SLC7A5
SLC7A8
SLCO3A1
SLFN11
SLFN12
SLFN12L
SLFN13
SLFN5
SMAD3
SMCHD1
SMG7
SMPDL3A
SNAP29
SNN
SNX10
SNX2
SOAT1
SOCS1
SOCS2
SOCS3
SOS1
SP110
SP140
SPATS2L
SPOP
SPRED1
SPSB1
SPTLC2
SPTY2D1
SRGAP2
SRGAP2B
SRGAP2C
SSBP1
SSH2
ST3GAL4
ST3GAL6
ST6GALNAC4
STAP1
STARD3
STARD5
STAT1
STAT2
STEAP4
STK39
STOM
STOML1
STX11
STX16
SUN2
SYCP2
SYCP3
TAF13
TAF1D
TAF4B
TAGAP
TAP1
TAP2
TAPBP
TAPBPL
TASOR2
TBC1D1
TBK1
TBRG1
TBX3
TCF4
TCF7L2
TDRD7
TEC
TFEC
TGIF1
THBD
THEMIS2
THOC2
TIAM1
TIFA
TIMELESS
TIMP1
TIPARP
TKTL1
TLK2
TLR3
TLR4
TLR7
TMCC3
TMED5
TMEM106A
TMEM140
TMEM170B
TMEM171
TMEM18
TMEM184B
TMEM192
TMEM219
TMEM255A
TMEM38B
TMEM50B
TMEM51
TMEM67
TMX3
TNF
TNFAIP3
TNFAIP6
TNFRSF10A
TNFRSF1B
TNFSF10
TNFSF13B
TNFSF15
TNFSF8
TNP2
TNS1
TOMM70
TOR1AIP1
TOR1AIP2
TOR3A
TP53I11
TP53INP1
TPST1
TPX2
TRA2A
TRAF5
TRAFD1
TREML2
TREX1
TRIB1
TRIM14
TRIM21
TRIM25
TRIM26
TRIM34
TRIM38
TRIM5
TRIM56
TRIP6
TRPM6
TSC22D1
TSPO
TTC39B
TTC39C
TUBA8
TXLNG
TXNDC16
TXNIP
TYMP
UBA7
UBE2L6
UCHL3
UGCG
ULK4
UNC45B
UNC93B1
UPF2
UPP1
UPP2
USP15
USP18
USP25
USP6NL
VAMP5
Vault
VCAN
VCPIP1
VEGFC
VMP1
VPS13A
VPS37B
VPS54
VTRNA1-1
VTRNA1-2
VTRNA1-3
VTRNA2-2P
VWA5A
WARS
WDR43
WDR44
WHAMM
WNK1
XAF1
XCL1
XCL2
XDH
XIAP
XRN1
XRN2
YTHDF1
ZBP1
ZBTB20
ZC3H15
ZC3H7A
ZC3HAV1
ZCCHC2
ZEB1
ZEB2
ZFP90
ZFYVE26
ZNF281
ZNF296
ZNF365
ZNF385B
ZNF518A
ZNF775
ZNF800
ZNF821
ZNFX1
ZSCAN29
