## Supplemental Table 3 for "Distinct interferon response patterns link to increased transposable element expression in leukocytes of systemic lupus erythematosus patients"

### Sheet: isgs_tes_avg_exp_corr
Gene	total_number_of_TEs	number_of_correlated_TEs	ratio_of_C_over_B
ABCE1	32	0	0		Example	Correlates if p value ≤ 0.05 and r > 0
ABTB2	165	0	0				Bcells	Tcells	cMo	cDC	pDC	PMN	Correlates with Gene 1 avg. expression	}
ACER3	440	32	0.0727273			Gene_1	1	23	42	13	53	5
ACSL1	839	10	0.011919		TEs within Gene_1	TE_1	4	45	33	12	43	5	YES		Gene	total_number_of_TEs	number_of_correlated_TEs	ratio_of_C_over_B
ACTR6	84	0	0			TE_2	3	3	2	2	2	10	NO		Gene_1	4	3	0.75
ADAR	161	4	0.0248447			TE_3	3	30	23	8	61	4	YES
AFF1	281	1	0.00355872			TE_4	1	1	1	1	1	1	YES
AHR	20	8	0.4
AIDA	27	1	0.037037
AIM2	12	0	0
AKT3	742	20	0.0269542
ALDH1A1	25	0	0
ALPK1	186	25	0.134409
ALS2	43	1	0.0232558
ANGPTL1	44	7	0.159091
ANKFY1	284	4	0.0140845
ANKRD49	2	2	1
ANXA1	4	0	0
ANXA7	132	0	0
AOAH	375	26	0.0693333
AP1S3	204	0	0
AP3B1	288	6	0.0208333
AP3M2	22	6	0.272727
APAF1	175	2	0.0114286
APOL2	20	3	0.15
APOOL	37	0	0
AQP9	63	1	0.015873
ARF4	16	0	0
ARG2	28	2	0.0714286
ARHGAP11A	44	0	0
ARHGAP12	357	8	0.022409
ARHGEF3	2478	17	0.00686037
ARID5A	77	0	0
ARID5B	121	8	0.0661157
ARL5A	42	1	0.0238095
ARL6IP1	14	0	0
ARNTL	2412	14	0.00580431
ASCC3	263	10	0.0380228
ASPH	378	11	0.0291005
ATG13	2430	1	0.000411523
ATL3	64	0	0
ATM	184	37	0.201087
ATP10A	88	6	0.0681818
ATP10D	63	2	0.031746
ATP11A	138	13	0.0942029
ATP11B	84	3	0.0357143
ATP1B3	43	13	0.302326
ATP6V0A2	35	2	0.0571429
ATP6V1D	19	0	0
ATP8A1	552	19	0.0344203
ATP8B4	480	5	0.0104167
ATXN7L1	585	7	0.0119658
AZI2	53	0	0
B2M	3	1	0.333333
B3GNT2	23	0	0
B4GALT4	26	3	0.115385
B4GALT5	46	5	0.108696
BAG1	20	1	0.05
BAZ1A	164	6	0.0365854
BBX	336	7	0.0208333
BCL3	6	0	0
BLVRA	60	6	0.1
BTN3A3	15	1	0.0666667
BUB1	54	0	0
C11orf68	4	0	0
C14orf93	104	0	0
C19orf12	56	2	0.0357143
C21orf91	27	1	0.037037
C4orf33	12	0	0
CA13	28	0	0
CACNB2	2271	4	0.00176134
CACYBP	16	0	0
CAPZA2	32	1	0.03125
CARD16	2	1	0.5
CASP1	12	1	0.0833333
CASP2	30	0	0
CASP3	167	0	0
CASP7	178	0	0
CASP8	1433	7	0.00488486
CCDC25	119	0	0
CCDC6	45	1	0.0222222
CCDC86	4	0	0
CCDC92	114	0	0
CCND2	12	2	0.166667
CCND3	312	0	0
CCNJ	21	3	0.142857
CCNL1	3	0	0
CCR1	4	1	0.25
CCRL2	2	1	0.5
CCT3	63	0	0
CD164	26	2	0.0769231
CD2AP	77	19	0.246753
CD38	48	6	0.125
CD46	156	7	0.0448718
CD47	45	1	0.0222222
CD69	2	1	0.5
CD74	42	5	0.119048
CD86	148	4	0.027027
CDC14A	592	42	0.0709459
CDK17	132	8	0.0606061
CDKL3	406	0	0
CDKL5	323	1	0.00309598
CELF2	6499	17	0.00261579
CENPJ	68	0	0
CENPL	187	0	0
CEP350	94	4	0.0425532
CEPT1	84	1	0.0119048
CFLAR	548	9	0.0164234
CFP	4	0	0
CHD7	114	1	0.00877193
CHMP4B	28	3	0.107143
CHMP5	40	10	0.25
CHORDC1	8	0	0
CHPT1	19	0	0
CLDND1	12	2	0.166667
CLEC2B	1	1	1
CLEC2D	36	6	0.166667
CLEC4A	12	1	0.0833333
CLEC4C	91	1	0.010989
CLIC4	71	3	0.0422535
CMAHP	45	6	0.133333
CMC1	259	2	0.00772201
CMPK2	43	3	0.0697674
CNOT6L	584	20	0.0342466
CNP	2	0	0
COPS4	99	2	0.020202
COQ2	38	2	0.0526316
COX15	216	5	0.0231481
COX18	36	0	0
CPNE3	23	0	0
CPT1A	101	5	0.049505
CREB5	759	0	0
CRY1	74	11	0.148649
CSPP1	601	0	0
CSRNP1	12	2	0.166667
CTSS	66	8	0.121212
CUL2	241	3	0.0124481
CUTC	16	0	0
CWF19L2	44	5	0.113636
CYBB	16	2	0.125
CYTH1	506	11	0.0217391
DAPP1	64	8	0.125
DCBLD1	194	1	0.00515464
DCK	15	7	0.466667
DCLRE1C	439	6	0.0136674
DCP1A	270	3	0.0111111
DCP2	66	5	0.0757576
DCUN1D1	48	0	0
DDX24	16	6	0.375
DDX3X	18	1	0.0555556
DDX58	301	4	0.013289
DDX60	42	4	0.0952381
DEK	30	1	0.0333333
DENND1B	403	13	0.0322581
DHX58	5	0	0
DNAJA1	20	1	0.05
DNAJA2	5	0	0
DNAJC13	120	0	0
DNAJC15	41	1	0.0243902
DPY19L1	90	0	0
DSE	988	2	0.00202429
DSTYK	106	2	0.0188679
DTX3L	3	0	0
DUSP5	5	3	0.6
EAF2	72	6	0.0833333
EED	33	2	0.0606061
EHD4	51	3	0.0588235
EIF2AK2	109	3	0.0275229
EIF3L	120	0	0
ELF1	387	1	0.00258398
ELMOD2	17	0	0
EPSTI1	236	13	0.0550847
ERAP1	93	2	0.0215054
ERLIN1	294	0	0
ETNK1	30	4	0.133333
ETS2	18	1	0.0555556
ETV6	129	9	0.0697674
EVI2A	3	2	0.666667
EXT1	196	48	0.244898
FAAH	11	2	0.181818
FAM111A	148	0	0
FAM53C	28	0	0
FBXO33	20	6	0.3
FCGR2A	36	2	0.0555556
FCHSD2	216	141	0.652778
FKBP5	401	4	0.00997506
FLNB	336	5	0.014881
FMNL2	169	1	0.00591716
FMR1	119	2	0.0168067
FNBP1L	198	2	0.010101
FNBP4	108	17	0.157407
FNDC3A	463	6	0.012959
FNDC3B	332	25	0.0753012
FRMD4A	1081	0	0
FXR1	84	0	0
FYCO1	388	1	0.00257732
G3BP2	624	1	0.00160256
GAK	42	0	0
GALNT2	188	6	0.0319149
GALNT3	28	0	0
GAPVD1	1344	5	0.00372024
GBA	30	0	0
GBP2	5	2	0.4
GBP3	40	0	0
GCA	134	5	0.0373134
GCH1	164	7	0.0426829
GCNT2	238	10	0.0420168
GHITM	4	0	0
GK	395	7	0.0177215
GLA	17	1	0.0588235
GLIPR2	263	11	0.0418251
GNB4	40	4	0.1
GOT1	33	0	0
GPR141	122	5	0.0409836
GPR157	16	0	0
GPSM2	152	0	0
GPX2	13	0	0
GRN	4	1	0.25
GYG1	52	1	0.0192308
GYPC	75	2	0.0266667
HAT1	100	0	0
HCK	330	10	0.030303
HEG1	64	0	0
HELLS	279	0	0
HELZ2	4	0	0
HERC1	127	17	0.133858
HERC3	598	2	0.00334448
HERC6	94	3	0.0319149
HK2	62	1	0.016129
HK3	10	1	0.1
HMGN5	33	0	0
HMOX2	193	3	0.015544
HOMER1	216	0	0
HSH2D	279	5	0.0179211
HSP90AA1	79	1	0.0126582
HSPD1	12	1	0.0833333
IFI16	115	4	0.0347826
IFI30	2	2	1
IFI35	28	1	0.0357143
IFI44	9	3	0.333333
IFI44L	54	1	0.0185185
IFI6	21	0	0
IFIH1	28	9	0.321429
IFIT1	23	2	0.0869565
IFIT5	1	1	1
IFNGR1	29	7	0.241379
IFNLR1	87	1	0.0114943
IFT80	224	5	0.0223214
IKZF2	455	1	0.0021978
IL10RA	14	2	0.142857
IL12RB1	119	1	0.00840336
IL15	140	1	0.00714286
IL17RB	13	0	0
IL18	51	1	0.0196078
IL18BP	3	0	0
IL18R1	159	1	0.00628931
IL1R2	76	1	0.0131579
IL1RAP	880	8	0.00909091
IL6ST	280	7	0.025
IMPA2	26	2	0.0769231
INPP1	26	1	0.0384615
IRF1	4	1	0.25
IRF2	50	6	0.12
IRF8	35	1	0.0285714
IRF9	8	0	0
IRGM	34	0	0
ISG20	101	2	0.019802
ISY1	45	1	0.0222222
ITPR1	760	32	0.0421053
JAK2	401	23	0.0573566
KAT2B	80	9	0.1125
KIAA0040	126	0	0
KIAA0232	118	27	0.228814
KIF11	36	0	0
KIF9	255	0	0
KLRC1	9	1	0.111111
KMO	36	0	0
L3MBTL3	215	2	0.00930233
LAMP2	59	3	0.0508475
LAP3	13	1	0.0769231
LAPTM4A	16	1	0.0625
LARP1	919	0	0
LARP1B	393	0	0
LEPR	481	3	0.00623701
LGALS3BP	2	0	0
LGALS8	46	2	0.0434783
LGMN	144	1	0.00694444
LIPA	66	0	0
LITAF	112	21	0.1875
LPAR6	33	0	0
LPCAT1	10	1	0.1
LPXN	56	0	0
LRCH1	258	13	0.0503876
LRP8	240	1	0.00416667
LRRK2	70	5	0.0714286
LUZP1	244	1	0.00409836
LYSMD2	30	0	0
MACROD2	4293	1	0.000232937
MAFF	40	0	0
MAN1A2	93	8	0.0860215
MAN2A1	69	5	0.0724638
MAP2K1	83	13	0.156627
MAP2K4	76	10	0.131579
MAP3K14	47	3	0.0638298
MAP3K5	151	10	0.0662252
MAP3K8	63	7	0.111111
MASTL	248	0	0
MAX	228	15	0.0657895
MBNL2	4605	1	0.000217155
MCTP2	2069	3	0.00144998
MED12L	368	8	0.0217391
MED4	14	0	0
MGAT1	148	1	0.00675676
MGAT4A	67	9	0.134328
MGAT5	309	63	0.203883
MGST2	106	2	0.0188679
MICB	5	0	0
MIER3	24	0	0
MITD1	47	1	0.0212766
MLKL	54	8	0.148148
MLLT3	230	8	0.0347826
MMP25	7	1	0.142857
MORC3	143	1	0.00699301
MOSPD2	87	6	0.0689655
MOV10	165	0	0
MPHOSPH10	11	1	0.0909091
MPP1	48	0	0
MPPE1	105	1	0.00952381
MRPL30	25	1	0.04
MS4A4E	31	1	0.0322581
MS4A6A	25	3	0.12
MSH3	121	6	0.0495868
MSR1	152	1	0.00657895
MTAP	408	4	0.00980392
MTHFD2L	433	2	0.00461894
MTHFR	23	4	0.173913
MTM1	276	1	0.00362319
MVB12B	103	2	0.0194175
MX1	73	9	0.123288
MXD1	18	6	0.333333
MYB	352	1	0.00284091
MYCBP2	143	13	0.0909091
MYD88	10	1	0.1
MYOF	276	0	0
N4BP1	30	10	0.333333
NAA20	33	1	0.030303
NAA25	56	1	0.0178571
NAMPT	7	6	0.857143
NAPA	37	1	0.027027
NCEH1	240	1	0.00416667
NCF1	12	5	0.416667
NCOA3	358	48	0.134078
NCOA7	416	0	0
NDRG1	208	5	0.0240385
NET1	25	1	0.04
NFIL3	24	0	0
NFXL1	120	3	0.025
NIPA2	154	2	0.012987
NLRC5	2583	10	0.00387147
NMI	12	4	0.333333
NMRAL1	71	1	0.0140845
NOD1	77	2	0.025974
NOD2	100	2	0.02
NONO	40	0	0
NOTCH1	10	2	0.2
NPC2	15	0	0
NQO2	24	4	0.166667
NR3C1	1234	0	0
NR4A3	75	1	0.0133333
NSMAF	60	0	0
NT5C3A	320	0	0
NUP153	126	3	0.0238095
NUS1	14	2	0.142857
OAS1	57	7	0.122807
OAS2	40	1	0.025
OAS3	29	8	0.275862
OASL	101	2	0.019802
ODC1	16	1	0.0625
OGFR	4	0	0
OGFRL1	12	2	0.166667
OPTN	68	2	0.0294118
OSBPL8	457	13	0.0284464
P2RY14	48	8	0.166667
P4HA1	212	2	0.00943396
PARP11	62	1	0.016129
PARP12	40	2	0.05
PARP14	17	4	0.235294
PARP9	1230	5	0.00406504
PCGF5	185	1	0.00540541
PCMT1	441	7	0.015873
PDCD10	51	0	0
PDE3B	375	23	0.0613333
PDE5A	186	1	0.00537634
PDE7A	143	42	0.293706
PDE7B	154	0	0
PDK1	76	5	0.0657895
PDK3	118	7	0.059322
PELI1	36	26	0.722222
PFKFB3	248	3	0.0120968
PFKP	219	0	0
PGAP2	819	0	0
PGD	63	5	0.0793651
PHF11	71	3	0.0422535
PHF6	70	0	0
PHIP	55	1	0.0181818
PHLPP1	159	0	0
PHYH	114	1	0.00877193
PI4K2A	20	1	0.05
PI4K2B	56	0	0
PIGF	40	0	0
PIK3AP1	81	2	0.0246914
PIM1	2	0	0
PLA2G4A	170	1	0.00588235
PLAC8	25	3	0.12
PLCG2	130	6	0.0461538
PLEK	11	1	0.0909091
PLEKHA1	1045	1	0.000956938
PLEKHF2	17	0	0
PLIN2	18	2	0.111111
PLSCR1	48	9	0.1875
PML	250	4	0.016
PMM2	25	0	0
PNPT1	51	1	0.0196078
POLI	180	1	0.00555556
POLR3E	138	10	0.0724638
PPA1	24	3	0.125
PPFIBP1	396	0	0
PPIP5K2	352	0	0
PPM1K	9	2	0.222222
PPP1R15B	3	3	1
PPP1R2	115	4	0.0347826
PRDM1	8	2	0.25
PRKCQ	546	2	0.003663
PRKD2	192	1	0.00520833
PRKD3	47	1	0.0212766
PRKX	71	0	0
PRPF38A	11	0	0
PRR5L	317	2	0.00630915
PSMA3	54	0	0
PSMA5	60	0	0
PSMB8	4	0	0
PSMB9	8	2	0.25
PSME2	2	1	0.5
PSTPIP1	155	1	0.00645161
PXK	4132	0	0
PYHIN1	44	2	0.0454545
RAB3IP	210	0	0
RABEPK	162	0	0
RANBP2	32	4	0.125
RAP2C	16	0	0
RAPGEF6	725	30	0.0413793
RASA4	404	0	0
RASA4B	70	0	0
RASGEF1B	63	0	0
RASGRP3	732	2	0.00273224
RASSF4	15	1	0.0666667
RBBP8	165	1	0.00606061
RBCK1	97	5	0.0515464
RBL1	388	10	0.0257732
RBM25	29	2	0.0689655
RCN2	24	0	0
RFC2	110	0	0
RFC3	98	0	0
RFX3	662	18	0.0271903
RGL1	632	1	0.00158228
RGS1	1	1	1
RGS18	13	1	0.0769231
RHOH	579	5	0.00863558
RIF1	124	5	0.0403226
RILPL1	214	0	0
RIOK1	42	1	0.0238095
RIPK1	183	2	0.010929
RIPK2	42	4	0.0952381
RNASEL	7	0	0
RNF114	11	0	0
RNF139	7	0	0
RNF19B	48	4	0.0833333
RNF213	105	8	0.0761905
RNF24	236	17	0.0720339
RNF31	22	0	0
RNF34	70	3	0.0428571
RNPEP	48	4	0.0833333
ROCK1	96	1	0.0104167
RPL22	8	0	0
RUNDC3B	720	1	0.00138889
SAMD9L	24	3	0.125
SAMHD1	176	20	0.113636
SARNP	167	0	0
SASS6	46	0	0
SCAMP1	132	0	0
SCARB2	90	6	0.0666667
SCML4	127	2	0.015748
SCYL2	169	0	0
SEC24D	116	4	0.0344828
SELL	20	0	0
SERPINB9	4	0	0
SETDB2	272	2	0.00735294
SFMBT1	88	7	0.0795455
SFXN2	56	0	0
SGK3	234	8	0.034188
SH2D1B	9	1	0.111111
SH3BP2	10	0	0
SIDT1	1049	1	0.000953289
SIGLEC1	21	2	0.0952381
SIPA1L1	1827	12	0.00656814
SIRPA	124	0	0
SKIL	66	0	0
SLAIN1	144	1	0.00694444
SLC15A3	28	0	0
SLC16A1	64	0	0
SLC25A12	130	4	0.0307692
SLC25A28	2	0	0
SLC2A1	10	1	0.1
SLC31A1	25	1	0.04
SLC35F5	181	0	0
SLC7A5	14	4	0.285714
SLCO3A1	558	3	0.00537634
SLFN11	144	0	0
SLFN12	19	0	0
SLFN12L	56	3	0.0535714
SLFN13	4	0	0
SLFN5	38	2	0.0526316
SMAD3	126	2	0.015873
SMCHD1	76	39	0.513158
SMG7	891	1	0.00112233
SNAP29	29	2	0.0689655
SNN	3	1	0.333333
SNX10	321	15	0.046729
SNX2	56	5	0.0892857
SOAT1	212	6	0.0283019
SOS1	339	15	0.0442478
SP110	265	3	0.0113208
SP140	123	4	0.0325203
SPATS2L	805	2	0.00248447
SPOP	332	0	0
SPRED1	54	1	0.0185185
SPTLC2	83	20	0.240964
SPTY2D1	17	0	0
SRGAP2	1016	23	0.0226378
SRGAP2B	777	21	0.027027
SRGAP2C	236	14	0.059322
SSBP1	24	1	0.0416667
SSH2	809	39	0.0482077
ST3GAL4	240	4	0.0166667
ST3GAL6	514	2	0.00389105
STAP1	48	1	0.0208333
STARD3	60	1	0.0166667
STARD5	8	0	0
STAT1	250	1	0.004
STAT2	112	3	0.0267857
STEAP4	57	1	0.0175439
STK39	136	5	0.0367647
STOM	105	0	0
STOML1	48	0	0
STX11	23	1	0.0434783
STX16	88	1	0.0113636
SUN2	219	1	0.00456621
SYCP3	24	5	0.208333
TAF13	14	0	0
TAF1D	13	4	0.307692
TAF4B	213	1	0.00469484
TAGAP	16	0	0
TAP1	2	1	0.5
TAP2	12	1	0.0833333
TAPBP	26	0	0
TAPBPL	36	0	0
TASOR2	230	8	0.0347826
TBC1D1	476	2	0.00420168
TBK1	38	2	0.0526316
TBRG1	12	0	0
TCF4	5030	2	0.000397614
TCF7L2	1193	4	0.00335289
TDRD7	98	8	0.0816327
TEC	78	2	0.025641
TGIF1	108	0	0
THEMIS2	80	10	0.125
THOC2	52	2	0.0384615
TIAM1	2260	0	0
TIFA	5	1	0.2
TIMELESS	97	0	0
TIMP1	1	1	1
TIPARP	23	2	0.0869565
TKTL1	79	0	0
TLK2	819	1	0.001221
TLR4	21	1	0.047619
TMCC3	82	15	0.182927
TMED5	44	2	0.0454545
TMEM106A	12	0	0
TMEM140	13	10	0.769231
TMEM170B	19	7	0.368421
TMEM18	6	0	0
TMEM184B	114	1	0.00877193
TMEM192	40	0	0
TMEM219	115	2	0.0173913
TMEM38B	38	0	0
TMEM50B	40	0	0
TMEM67	110	3	0.0272727
TMX3	107	1	0.00934579
TNF	2	0	0
TNFAIP3	6	1	0.166667
TNFAIP6	21	2	0.0952381
TNFRSF1B	34	3	0.0882353
TNFSF10	18	2	0.111111
TNFSF13B	24	5	0.208333
TNFSF8	63	14	0.222222
TOMM70	21	3	0.142857
TOR1AIP1	54	0	0
TOR1AIP2	153	0	0
TOR3A	11	0	0
TP53INP1	14	2	0.142857
TPST1	107	3	0.0280374
TRA2A	182	0	0
TRAF5	102	4	0.0392157
TRAFD1	53	5	0.0943396
TRIM14	54	7	0.12963
TRIM21	1	1	1
TRIM25	11	3	0.272727
TRIM26	50	1	0.02
TRIM34	20	0	0
TRIM38	13	3	0.230769
TRIM5	37	3	0.0810811
TRIM56	2	0	0
TSC22D1	143	0	0
TSPO	24	2	0.0833333
TTC39B	255	1	0.00392157
TTC39C	204	10	0.0490196
TUBA8	12	0	0
TXLNG	92	7	0.076087
TXNDC16	112	1	0.00892857
TYMP	10	1	0.1
UBE2L6	20	0	0
UCHL3	66	0	0
UGCG	16	7	0.4375
ULK4	1391	2	0.00143781
UNC93B1	6	2	0.333333
UPF2	176	2	0.0113636
UPP1	63	1	0.015873
USP15	938	24	0.0255864
USP18	20	0	0
USP25	585	11	0.0188034
USP6NL	382	11	0.0287958
VAMP5	6	0	0
VCAN	128	2	0.015625
VCPIP1	25	6	0.24
VMP1	1230	63	0.0512195
VPS13A	344	13	0.0377907
VPS37B	24	0	0
VPS54	136	7	0.0514706
VWA5A	29	0	0
WDR43	28	0	0
WDR44	321	1	0.00311526
WHAMM	11	1	0.0909091
WNK1	304	7	0.0230263
XAF1	130	2	0.0153846
XIAP	322	2	0.00621118
XRN1	192	9	0.046875
XRN2	68	1	0.0147059
YTHDF1	4	0	0
ZBP1	56	1	0.0178571
ZBTB20	4749	119	0.0250579
ZC3H15	14	0	0
ZC3H7A	36	1	0.0277778
ZC3HAV1	123	15	0.121951
ZCCHC2	68	25	0.367647
ZEB1	3034	1	0.000329598
ZEB2	64	22	0.34375
ZFP90	126	2	0.015873
ZFYVE26	27	3	0.111111
ZNF518A	168	1	0.00595238
ZNF800	4	2	0.5
ZNF821	242	11	0.0454545
ZNFX1	29	6	0.206897
